# Methylation mimic mutations of progesterone receptor AF1 impair gene-specific regulation through stabilized chromatin interactions

**DOI:** 10.1101/2025.10.23.684277

**Authors:** Pheck Khee Lau, Bernett Lee Teck Kwong, Shi Hao Lee, Chew Leng Lim, Qian Yee Woo, Amanda Rui En Woo, Jace Koh, Valerie C.L Lin

## Abstract

Progesterone receptor (PR) is a nuclear receptor that regulates gene transcription through recruiting coregulators and general transcription factors by activation functions AF1 and AF2. AF1 localizes to the non-conserved and disordered N terminal domain and is believed to facilitate tissue- and gene-specific activity. Our previous proteomic analysis identified three key functional residues (K464, K481 and R492) of AF1 that are monomethylated. Mutations of KKR to phenylalanine (FFF) that mimic methylation created hypoactive PR, whereas KKR/QQQ mutations generated hyperactive PR in gene reporter assays. The current study investigated specific involvement of AF1 in PR regulation of gene expression in breast cancer cells. AF1-FFF mutations attenuated progestin induced growth regulation, cell adhesion and apoptosis and AF1-QQQ mutation enhanced these effects. Genome-wide expression analysis showed attenuated gene regulation by AF1-FFF of two thirds of PR target genes including genes involved in hypoxia and TNFα signalling via NFKB. Unexpectedly, AF1-FFF mutations had little effect on ligand-independent gene regulation, suggesting distinct mechanisms of gene regulation by liganded and unliganded PR. Intriguingly, impaired activity of methylation mimic mutant PR-FFF is associated with higher enhancer binding peaks in ChIP-Seq analysis. This corresponds to a stronger association of AF1-FFF with SRC-1 and AF2 as we previously reported. We propose that methylation mimic AF1 mutant impairs regulation of a subset of genes through tighter coregulator binding which restricts the dynamics of the disassembly of transcription complex.
