## Supplementary Doc 1 for "Methylation mimic mutations of progesterone receptor AF1 impair gene-specific regulation through stabilized chromatin interactions"

### Sheet: Hallmark Hypoxia
sample	PRB log2 FC	PRB padj	PRB-FFF log2 FC	PRB-FFF padj	PRB-QQQ log2 FC	PRB-QQQ padj
NDRG1	2.96943	6.71373e-184	2.00624	2.07337e-70	3.27202	2.55939e-252
ERRFI1	2.72962	1.19575e-137	2.47426	3.07602e-140	3.01501	2.92944e-279
IRS2	2.56443	1.8486e-06	1.973	0.0625212	3.50028	5.72664e-20
AK4	2.195	8.33694e-110	1.47887	5.1713e-55	2.42399	4.10662e-200
MAFF	2.06631	1.41876e-13	2.34042	6.52211e-24	2.15256	4.86526e-16
FOSL2	2.04486	1.93152e-101	1.84234	2.19571e-74	1.93669	1.10793e-165
PFKFB3	2.0035	2.64917e-108	1.15985	2.72371e-37	2.18166	5.22445e-145
TIPARP	1.98219	3.56453e-49	1.22891	1.57856e-18	2.27248	3.03751e-115
CHST3	1.86399	4.98729e-25	1.14092	1.69934e-06	2.44809	4.86288e-57
DDIT4	1.68451	4.1596e-50	1.63912	8.54252e-58	2.53621	3.38896e-236
CCN2	1.60522	4.60101e-07	0.423646	0.972034	2.11028	1.88373e-22
ANGPTL4	1.59596	0.00166447	0.538611	0.972034	1.51259	0.00616763
F3	1.55173	9.59733e-12	0.545616	0.457482	2.08989	9.85737e-39
NEDD4L	1.54495	6.09334e-61	1.43335	8.8222e-50	1.62697	2.74158e-108
DUSP1	1.49193	1.05338e-12	0.394093	0.783997	1.49104	8.86244e-13
CCN1	1.47096	5.14341e-17	0.471464	0.347278	1.94251	3.58068e-40
EGFR	1.38653	1.2495e-23	0.659903	0.00134372	1.60429	2.67695e-36
NAGK	1.31603	1.11173e-31	0.818751	8.93176e-10	1.47294	5.35023e-50
IGFBP3	1.236	1.5771e-06	0.632196	0.18021	1.49597	9.73263e-15
ZFP36	1.22742	5.72362e-17	1.22277	2.07712e-17	1.45829	2.3985e-29
PKP1	1.12878	4.47579e-33	1.35601	2.0618e-52	0.153771	0.494152
BNIP3L	1.04768	3.53107e-17	0.705271	1.04757e-08	1.13036	7.38316e-30
JUN	1.02902	6.09999e-11	0.783714	2.05054e-05	1.35548	9.67506e-22
GALK1	1.01271	5.84576e-05	0.574362	0.0932224	1.26998	3.85457e-10
TPD52	0.998427	4.04151e-29	0.779929	7.3343e-24	1.01218	2.21588e-43
PLIN2	0.990462	0.00011216	1.10633	0.000130079	1.5426	8.992e-14
HK2	0.97634	1.17882e-13	0.793086	1.60123e-13	1.03175	3.92558e-26
CITED2	0.849171	3.06539e-16	0.84741	1.0991e-15	0.678757	4.46997e-14
VLDLR	0.833489	0.00842881	0.724175	0.0990637	0.533754	0.128212
HMOX1	0.770959	0.0198184	0.232214	0.972034	0.287132	0.773109
TES	0.717254	5.83488e-07	0.580188	7.25681e-05	0.767362	8.49699e-14
P4HA2	0.703081	1.84703e-06	0.398213	0.104105	0.486895	0.00177096
SULT2B1	0.701507	7.08323e-07	0.769977	5.41389e-06	0.679429	2.90093e-06
KLF7	0.662386	0.0252889	0.675873	0.0431642	0.782626	0.000434215
LARGE1	0.644739	9.52243e-08	0.393065	0.00394219	0.653677	1.42762e-10
ANXA2	0.601351	1.19151e-11	0.662678	1.978e-24	0.609341	0.0173755
ATP7A	0.579685	5.50854e-05	0.760824	4.09199e-09	0.621221	2.98218e-07
FOXO3	0.56636	2.6777e-07	0.288495	0.0632174	1.05415	2.08827e-44
JMJD6	0.542876	0.0135421	0.228206	0.972034	0.463626	0.028605
HSPA5	0.484817	7.76359e-09	0.379201	6.87166e-07	0.386193	9.63704e-09
GPC4	0.461733	0.0211844	0.152019	0.972034	0.194821	0.552896
MAP3K1	0.457232	0.00817733	0.401447	0.00359152	0.447277	0.000358286

### Sheet: Hallmark TNFA
sample	PRB log2 FC	PRB padj	PRB-FFF log2 FC	PRB-FFF padj	PRB-QQQ log2 FC	PRB-QQQ padj
SGK1	5.70595	1.5373e-210	3.81037	1.05565e-80	6.54191	4.88489e-94
BIRC3	2.94885	1.41325e-12	1.11333	0.943298	4.70701	9.80376e-51
STAT5A	2.78081	2.19652e-33	1.09909	0.115614	3.99366	7.58008e-94
IRS2	2.56443	1.8486e-06	1.973	0.0625212	3.50028	5.72664e-20
KLF9	2.41091	2.08897e-80	2.19724	4.00623e-76	2.65101	1.14718e-109
SLC16A6	2.29496	4.82838e-52	2.08811	3.43843e-45	2.16723	8.78833e-61
MAFF	2.06631	1.41876e-13	2.34042	6.52211e-24	2.15256	4.86526e-16
FOSL2	2.04486	1.93152e-101	1.84234	2.19571e-74	1.93669	1.10793e-165
PFKFB3	2.0035	2.64917e-108	1.15985	2.72371e-37	2.18166	5.22445e-145
TIPARP	1.98219	3.56453e-49	1.22891	1.57856e-18	2.27248	3.03751e-115
ZC3H12A	1.82149	1.10505e-26	1.09739	6.81752e-07	2.01221	3.27529e-46
BCL6	1.80944	1.72246e-46	1.56354	5.90082e-28	1.85265	2.03229e-11
RCAN1	1.75152	5.19749e-43	1.0356	1.05314e-08	1.98433	3.09565e-46
PER1	1.73302	5.95486e-23	1.1078	2.10303e-07	1.96549	1.77629e-39
KLF4	1.66453	1.54482e-40	1.57973	1.31398e-24	1.91541	1.29831e-47
NFKBIA	1.63257	8.40006e-87	1.11969	5.35774e-47	1.62275	1.43253e-83
CEBPD	1.60702	6.9524e-09	1.84876	1.74261e-07	2.54775	7.68363e-26
F3	1.55173	9.59733e-12	0.545616	0.457482	2.08989	9.85737e-39
DUSP1	1.49193	1.05338e-12	0.394093	0.783997	1.49104	8.86244e-13
CCN1	1.47096	5.14341e-17	0.471464	0.347278	1.94251	3.58068e-40
DNAJB4	1.37727	7.4752e-13	1.73561	4.17213e-19	1.17222	1.32042e-07
GADD45B	1.32502	1.10025e-21	1.21912	2.2623e-18	1.70896	2.01041e-39
ZFP36	1.22742	5.72362e-17	1.22277	2.07712e-17	1.45829	2.3985e-29
HBEGF	1.17158	0.0463116	1.15333	0.330008	2.79029	1.71884e-17
FJX1	1.10519	1.2749e-06	0.571014	0.127881	1.48864	2.78789e-14
PLPP3	1.08153	7.76386e-07	0.808607	0.00874675	1.18708	2.09599e-10
JUN	1.02902	6.09999e-11	0.783714	2.05054e-05	1.35548	9.67506e-22
B4GALT1	1.02892	1.44371e-32	1.11511	1.06104e-49	0.790656	5.93466e-34
GADD45A	1.02546	9.70368e-05	1.20302	2.17535e-05	0.517042	0.148535
NAMPT	1.01612	7.62967e-30	0.623824	2.05224e-13	1.14068	4.96175e-65
EGR1	0.989046	8.13167e-06	0.0925751	0.972034	1.16204	0.0610996
SPSB1	0.952661	1.15984e-10	0.483182	0.00635735	1.21531	1.44045e-20
TNIP2	0.923529	1.14169e-10	0.0423547	0.985574	0.588045	3.65995e-05
ETS2	0.884387	3.58981e-09	0.687273	3.2543e-05	0.735029	5.69576e-08
RHOB	0.874245	8.7982e-11	0.415145	0.00951561	1.41276	2.73423e-53
JAG1	0.721628	4.83095e-05	0.0504845	0.985574	0.821317	9.11674e-08
DUSP5	0.665054	0.00010474	0.991916	4.32378e-12	1.04852	3.47632e-16
IL6ST	0.657847	2.25581e-07	0.498229	0.00027218	0.552208	1.28132e-07
CFLAR	0.642759	1.6118e-07	0.564965	1.18918e-05	0.83869	1.28217e-16
MXD1	0.581544	0.001338	0.506256	0.0282305	0.628904	4.22745e-05
NINJ1	0.55388	1.09762e-06	0.183487	0.792974	0.498888	3.40948e-07
TRIP10	0.548784	0.000135701	0.292206	0.356761	0.568531	2.09318e-05
TSC22D1	0.538268	4.44314e-09	0.225344	0.137894	1.27342	2.07834e-74
MCL1	0.533958	2.198e-09	0.626023	9.64062e-21	0.643901	2.11487e-32
TNIP1	0.521891	8.15611e-06	0.279529	0.135699	0.492961	2.83691e-07
SNN	0.506515	0.0193817	0.0495302	0.980784	0.473408	0.00697497
MYC	0.481161	0.00115434	0.22903	0.47737	0.47492	3.85104e-05
CCND1	0.463784	9.03133e-09	0.219489	0.0059947	0.511447	4.50264e-24
ZBTB10	0.454885	0.000136104	0.480828	4.22864e-06	0.614437	1.5316e-14
DUSP4	0.444762	0.000326507	0.307513	0.0106489	0.374206	0.000249966
CD44	0.441278	0.00629089	0.25575	0.511367	0.286983	0.0236432
