## Supplementary Doc 2 for "Methylation mimic mutations of progesterone receptor AF1 impair gene-specific regulation through stabilized chromatin interactions"

### Sheet: Sheet 1
Genes not affected by FFF mutation
gene_name	PRB_Log2 FC	PRB_padj	PRB-FFF_Log2 FC	PRB-FFF_padj
AHNAK	1.47079	1.39877e-64	1.32321	1.08154e-81
ACSS1	1.88164	1.63747e-62	1.7995	5.14412e-55
ST3GAL4	1.71304	2.46817e-61	1.65964	8.15146e-53
NEDD4L	1.54495	6.09334e-61	1.43335	8.8222e-50
GRHL2	1.30557	1.91393e-59	1.2382	2.85642e-66
DDIT4	1.68451	4.1596e-50	1.63912	8.54252e-58
ECE1	1.32559	1.0818e-44	1.25695	9.16018e-54
SLC5A6	1.17003	1.10226e-44	1.0779	1.0431e-50
WWC1	1.25062	1.02816e-41	1.12498	1.31316e-26
PLLP	2.04972	2.95347e-41	1.91296	1.69537e-45
VMP1	1.17362	5.72024e-41	1.15646	3.58936e-58
KLF4	1.66453	1.54482e-40	1.57973	1.31398e-24
ANKRD35	3.55514	2.56495e-38	3.56573	1.26173e-39
DNAJB6	1.08573	2.59363e-38	1.14854	6.97858e-60
EFHD1	1.08149	1.19329e-34	1.04124	4.53912e-40
NAV2	2.12294	1.53208e-33	2.05924	1.13498e-29
B4GALT1	1.02892	1.44371e-32	1.11511	1.06104e-49
CA2	1.49363	1.38042e-31	1.47256	4.88062e-25
DGKA	1.60327	1.97862e-31	1.68669	7.08836e-32
ENPP1	1.15197	1.48646e-30	1.16287	2.60599e-39
TSC22D2	1.35361	3.44024e-30	1.21897	3.70552e-30
ATP9A	0.878154	8.26532e-30	0.764269	1.29155e-31
GINS2	1.01776	4.89175e-29	1.06495	5.62677e-40
KRT80	-0.96131	2.93014e-28	-0.96234	1.41242e-29
SERINC5	1.0223	1.18356e-27	0.888548	1.82536e-25
C1orf226	1.80436	6.39938e-24	1.80894	2.10722e-25
N4BP3	-1.04391	1.29373e-23	-0.948627	9.9078e-21
TOM1L2	1.00272	3.4604e-23	0.899531	1.10423e-20
CMBL	0.91895	4.1187e-23	1.00138	1.2469e-36
GADD45B	1.32502	1.10025e-21	1.21912	2.2623e-18
PLEKHA6	0.959538	1.28039e-21	0.906782	3.45928e-29
GRINA	0.877016	2.80585e-21	0.769018	1.07042e-19
RAB4A	1.07687	7.49433e-21	0.994297	2.83959e-20
SDC1	1.00678	1.51915e-19	1.08332	4.91263e-27
ENSG00000170846	1.04655	2.2745e-19	1.00917	4.43168e-14
INHBB	0.822205	5.15082e-19	0.707078	3.85274e-13
RTN4RL1	1.11731	4.14673e-18	0.966691	1.64235e-11
FLNB	0.711751	1.33536e-17	0.690731	7.42507e-21
RIPOR3	-1.30943	1.70467e-17	-1.39802	3.65716e-22
NEBL	0.774245	3.91442e-17	0.746461	6.00757e-24
ELF1	0.795802	3.97222e-17	0.767018	4.28241e-23
SYNPO2	1.19457	4.80917e-17	1.0878	2.35293e-11
ZFP36	1.22742	5.72362e-17	1.22277	2.07712e-17
TPM1	0.864578	8.70498e-17	0.894707	6.80785e-25
LRATD2	-0.70977	1.47916e-16	-0.62403	2.05303e-17
CITED2	0.849171	3.06539e-16	0.84741	1.0991e-15
PPP3CA	0.74717	3.8852e-16	0.60776	8.59399e-14
MRFAP1	0.718241	4.27497e-16	0.573558	3.15877e-14
SIDT2	1.00372	1.02996e-15	1.00533	6.43507e-20
ARF6	0.691935	2.00613e-15	0.64181	1.38584e-15
KCNJ3	-1.43183	2.00613e-15	-1.29688	2.89707e-16
PCDH9	-0.901239	3.37691e-15	-0.954821	2.39217e-13
VAV3	-1.10269	2.32397e-14	-1.01943	3.13456e-13
SERP1	0.694351	2.35036e-14	0.615286	2.84937e-15
BMP7	-0.656318	3.18276e-14	-0.730237	2.30877e-22
SCAMP2	0.781144	8.15002e-14	0.688923	3.832e-12
PDPK1	0.69948	1.7811e-13	0.66073	2.12947e-15
TGFB3	-0.859897	2.54753e-13	-0.860438	1.11041e-15
RAB27B	-0.87116	2.76042e-13	-0.948852	1.39258e-18
H3-3B	0.614157	2.82e-13	0.513298	1.53057e-10
LRATD1	-1.35631	3.1002e-13	-1.40856	3.13456e-13
PRRT1B	-1.02871	9.21718e-13	-1.07539	3.47829e-15
ZNRF1	0.90213	9.28954e-13	0.839458	1.2272e-13
ABHD2	0.67611	1.25937e-12	0.661161	2.49991e-17
MYLK3	2.47833	1.34802e-12	2.57963	5.00028e-10
SYVN1	0.71885	1.39231e-12	0.767291	9.66557e-16
RAB30	-1.03999	1.56926e-12	-0.961336	4.14685e-11
ENSG00000289048	1.10351	2.74265e-12	0.970686	3.85562e-11
PLK2	-0.59827	2.82216e-12	-0.565965	6.93749e-14
SEMA4C	-0.771304	5.09862e-12	-0.861	1.18661e-18
ANXA2	0.601351	1.19151e-11	0.662678	1.978e-24
CEMIP2	0.933955	1.47858e-11	0.902691	9.74019e-13
TIMP3	-1.11352	1.89273e-11	-1.25434	5.37296e-10
HMGB3	0.646874	2.24626e-11	0.673701	4.80384e-20
WWC3	0.662819	2.60961e-11	0.774153	2.62478e-15
TTC7A	0.882077	3.13511e-11	0.754439	4.31087e-08
PRRG4	0.982448	3.45551e-11	1.05037	1.2169e-09
BCL2L1	0.679265	4.02172e-11	0.595729	4.96294e-09
CBX4	0.932098	6.83484e-11	0.921983	9.71244e-11
MARCKS	-1.03927	7.61888e-11	-0.913057	1.65596e-07
SPATA13	0.661574	1.08643e-10	0.594569	5.13011e-08
SRGAP2	0.600381	1.36435e-10	0.546912	7.76449e-12
ITPR1	0.917145	1.38483e-10	0.799991	3.16176e-05
BICDL2	0.843581	1.67742e-10	0.708161	4.39743e-07
MCFD2	0.640135	2.10549e-10	0.520687	2.62121e-10
TMEM131L	0.826303	2.26593e-10	0.891842	2.67711e-16
LAMC1	0.579799	3.0132e-10	0.435881	1.70853e-07
RHOU	2.62823	3.45201e-10	2.52748	0.0139057
TINCR	0.973499	4.18216e-10	0.980114	3.6189e-13
ABCG2	-0.867906	4.90061e-10	-0.837725	3.98574e-06
BAIAP2	0.954318	5.95051e-10	0.808563	4.62992e-05
ALDH3A2	0.614552	6.10774e-10	0.496293	7.19419e-07
IL1R1	-1.15115	6.93505e-10	-1.15445	4.80072e-09
TFE3	0.679753	8.09802e-10	0.5507	1.94078e-05
SCCPDH	-0.678575	1.04306e-09	-0.641396	4.96294e-09
TBC1D14	0.814125	1.09666e-09	0.811309	1.69496e-10
PLEKHF2	0.691359	1.2332e-09	0.616766	1.40552e-13
MCL1	0.533958	2.198e-09	0.626023	9.64062e-21
GRHL3	-0.962308	2.23919e-09	-0.91088	3.42734e-07
DSP	0.561115	2.25067e-09	0.493266	5.10229e-10
CD9	0.550551	2.68783e-09	0.581644	2.16437e-15
RET	-0.65977	2.97107e-09	-0.688321	3.73306e-12
VASP	0.565837	3.30956e-09	0.478948	7.04602e-06
GLUD1	0.522702	3.46854e-09	0.415807	2.19992e-06
HSPA5	0.484817	7.76359e-09	0.379201	6.87166e-07
MARCHF6	0.491706	7.84966e-09	0.552535	1.26968e-15
PNKD	0.604408	1.18401e-08	0.476233	0.000148893
SOS1	0.728043	1.40923e-08	0.772746	1.50849e-19
GATA3	-0.457486	1.96802e-08	-0.376007	2.92347e-08
SRGAP1	0.660114	1.97195e-08	0.570136	2.51094e-08
TMEM268	0.634735	2.09429e-08	0.51531	3.68934e-06
FNDC3B	0.680593	2.49219e-08	0.536679	1.85915e-06
BAMBI	-0.591612	3.31192e-08	-0.686118	1.06277e-12
SCUBE2	0.560219	3.52174e-08	0.428549	0.000156636
RNFT1	0.899784	3.65538e-08	0.757805	5.39055e-06
PSD4	0.650167	4.4087e-08	0.514317	9.48489e-08
AR	-0.567004	4.7111e-08	-0.502793	3.85775e-08
PRDX6	0.498045	5.40229e-08	0.381006	7.65956e-06
MIR4435-2HG	-0.984517	5.74886e-08	-0.908628	8.66137e-07
NEDD9	0.604909	6.01146e-08	0.50493	8.92502e-07
NEDD4	0.56848	6.05581e-08	0.547157	3.42171e-07
PREX1	-0.550259	6.08683e-08	-0.544112	1.44794e-10
TRIM37	0.467334	8.38697e-08	0.468707	1.53924e-12
TAB2	0.58909	1.0831e-07	0.493377	7.61724e-07
SASH1	0.752493	1.3697e-07	0.720109	3.46962e-09
CFLAR	0.642759	1.6118e-07	0.564965	1.18918e-05
GPD1L	0.512838	1.79091e-07	0.388357	2.75783e-05
EPHA4	-0.910551	2.08533e-07	-1.04364	2.88253e-08
PHLDB1	-0.784818	2.27806e-07	-0.697343	6.11978e-07
SELENOS	0.613626	2.38321e-07	0.58315	1.45788e-06
ITGAV	0.556367	2.39478e-07	0.524683	2.08673e-09
ENSG00000230551	0.626519	2.74886e-07	0.622703	5.44729e-08
MTMR4	0.486497	2.94328e-07	0.34878	0.000187342
STC2	-0.748939	3.08873e-07	-0.759717	4.88553e-12
UTRN	-0.60202	3.44001e-07	-0.484242	2.25642e-05
MRPS25	0.582281	3.64573e-07	0.58758	2.82106e-09
TASOR2	0.45249	3.69229e-07	0.306089	0.000175497
VDAC1	0.442538	3.89484e-07	0.393622	7.52589e-08
PIK3C2B	-0.555693	3.93295e-07	-0.515872	9.13216e-07
LCOR	0.529841	5.19602e-07	0.443001	4.78795e-06
TNFRSF11B	-1.31273	5.38129e-07	-1.23408	6.65948e-05
TES	0.717254	5.83488e-07	0.580188	7.25681e-05
ACER2	1.06936	6.14571e-07	1.16135	1.05129e-07
SHISA9	-0.755128	6.92519e-07	-0.902422	2.11569e-08
SULT2B1	0.701507	7.08323e-07	0.769977	5.41389e-06
TMEM94	0.646356	8.85874e-07	0.5646	0.000142858
ADORA1	1.69857	9.02102e-07	1.7047	9.87134e-05
NOS1AP	1.63846	1.00515e-06	1.67192	4.70572e-07
ELOVL5	0.709048	1.05426e-06	0.561833	5.42828e-05
KIAA1549	0.575021	1.20098e-06	0.531851	9.63156e-06
CBX6	-0.505343	1.22161e-06	-0.420991	3.11168e-05
TEF	-0.726365	1.32147e-06	-0.733776	1.78868e-07
RBL2	-0.557151	1.39141e-06	-0.488169	1.89722e-05
KYNU	-0.475438	1.40539e-06	-0.528803	4.07553e-09
RMND5B	-0.482527	1.84703e-06	-0.443198	7.61724e-07
TMEM65	-0.671379	1.95127e-06	-0.570494	1.74705e-06
HOOK1	0.56798	1.99543e-06	0.460588	8.39765e-05
C1QTNF6	-0.896899	2.09377e-06	-1.01406	3.16314e-07
DTL	0.609351	2.25958e-06	0.522983	0.000177921
LINC00632	-0.84635	2.27165e-06	-0.885065	2.16758e-05
TGIF2	-0.738314	2.56482e-06	-0.673769	0.000111608
ERBB2	-0.523294	2.58745e-06	-0.538522	3.1906e-09
MRPL49	0.471724	2.69346e-06	0.500421	3.88312e-10
RHBG	-0.992632	2.76463e-06	-0.902544	4.60443e-06
NFE2L1	0.450099	2.81271e-06	0.365703	4.51145e-05
BCAS1	-0.875779	2.9589e-06	-0.973192	3.90221e-05
ORC6	0.667567	3.68661e-06	0.607147	1.32759e-05
ABCC3	-0.530944	3.7007e-06	-0.679919	1.47616e-14
MBNL1	0.47565	4.70513e-06	0.347096	0.00113325
MTUS1	0.531584	4.75427e-06	0.576315	3.71135e-07
NFIC	0.502764	4.83593e-06	0.366592	0.002719
RASEF	-0.51127	5.02517e-06	-0.527726	1.04289e-07
RSPRY1	0.549001	5.83811e-06	0.491699	0.000121752
ATP8A1	-1.3145	7.03906e-06	-1.27951	1.3916e-05
LTBP1	-0.550926	7.10313e-06	-0.43998	0.000295953
SSR1	0.430358	1.05264e-05	0.366975	3.48381e-05
NCOA3	0.411875	1.27545e-05	0.53406	1.81648e-13
UGDH	0.484145	1.3803e-05	0.50094	2.86506e-07
DGKH	0.546577	1.38295e-05	0.509073	2.52189e-07
CHKA	0.599053	1.73575e-05	0.578713	3.16176e-05
MYZAP	2.07136	1.82598e-05	2.18673	0.00630885
MXRA5	-0.612923	1.88199e-05	-0.534028	0.000388393
PHTF2	0.512647	2.03491e-05	0.499114	7.91784e-06
CD55	-0.577808	2.06259e-05	-0.50409	7.01902e-05
SHB	0.897011	2.0972e-05	0.786099	0.0267603
SAMD12	0.656176	2.1011e-05	0.566779	0.000474728
FBXO27	-0.637864	2.21735e-05	-0.529825	0.000155823
PIAS3	0.401756	2.29684e-05	0.466653	3.21825e-09
SLC12A2	-0.429701	2.30486e-05	-0.541076	1.06251e-11
PLEKHB2	0.443982	2.30821e-05	0.360983	0.00270807
MED13L	0.422829	2.31776e-05	0.360761	5.90664e-05
HSPB8	0.548199	2.48982e-05	0.407745	0.15167
ENSG00000289217	-0.974211	2.50169e-05	-1.00088	6.4281e-06
VEZF1	0.559778	2.7524e-05	0.521632	3.06906e-08
RGS16	-1.2219	2.76586e-05	-1.36853	1.39055e-05
ISOC1	-0.448891	2.76586e-05	-0.379771	0.000117993
PDIA5	0.652627	2.85937e-05	0.695718	2.72905e-05
BTBD11	1.18426	2.91297e-05	1.06954	0.0144401
ENSG00000280217	-1.61614	2.92986e-05	-1.49429	2.04643e-05
SETD3	0.45962	3.20706e-05	0.471652	4.91291e-07
PCYT1A	0.406186	4.08721e-05	0.320506	0.00181976
ZDHHC9	0.497048	4.35796e-05	0.41969	0.00432405
PPP1R37	0.715561	4.67543e-05	0.629697	0.000190547
ADCY6	-0.457503	5.24045e-05	-0.414099	6.70754e-06
SOS2	0.559765	5.29804e-05	0.445328	0.000487047
ROBO1	-0.429629	5.79262e-05	-0.31907	0.0028093
LASP1	-0.406196	5.80276e-05	-0.333166	0.000122957
CNNM4	-0.461017	5.80276e-05	-0.329094	0.0135408
ABCG1	-0.497707	5.85174e-05	-0.598447	1.68398e-07
DSCAM	-1.02035	5.91743e-05	-1.00529	0.00018554
COL12A1	-0.526624	6.7683e-05	-0.571692	5.12584e-08
AKNA	0.905567	7.69493e-05	0.791047	0.000498229
MALRD1	-0.552123	7.77535e-05	-0.451756	0.00126182
GLDN	-1.19795	0.000100725	-1.09617	0.000905673
FAM241A	-0.763111	0.00010299	-0.81563	7.91784e-06
ALG2	0.521904	0.000107017	0.415042	0.00340692
CTPS2	0.497625	0.000107653	0.431839	0.000210175
MYO18A	-0.614555	0.00010884	-0.586482	9.4533e-07
CAMK2N1	-0.677754	0.000111714	-0.575861	2.61353e-06
PLIN2	0.990462	0.00011216	1.10633	0.000130079
PITPNC1	0.596385	0.000114245	0.572726	1.73403e-05
ZBTB10	0.454885	0.000136104	0.480828	4.22864e-06
JRK	0.476349	0.000144098	0.417571	4.88853e-05
ZC3H12A-DT	1.34282	0.000152121	1.2679	0.00323969
HTR1D	-1.23097	0.000155155	-1.21643	0.00476167
HS6ST3	-0.772103	0.000157643	-0.704962	0.000556085
CRISPLD2	-0.638922	0.000169839	-0.639338	0.00042632
RBM47	0.403244	0.000171317	0.38897	9.87134e-05
FZD4	0.462146	0.000172849	0.550184	3.24082e-07
ARMC9	-0.682056	0.00018047	-0.59489	0.0117207
SQOR	0.857779	0.000186102	0.878914	0.00197684
HIP1	-0.437465	0.000208887	-0.305168	0.0212637
NUDT16	-0.469287	0.000218562	-0.387917	0.00177119
SCIN	-0.610754	0.000219215	-0.581973	0.00384559
FAM102B	-0.390342	0.000240963	-0.382122	2.35784e-05
FREM2	-0.478768	0.000253062	-0.372358	0.00290482
WIPI1	0.618225	0.000259259	0.561384	0.00323566
ZNF114	0.80791	0.000262253	0.661765	0.00631495
ATP1B1	-0.461759	0.000271424	-0.431575	0.00218787
FBXL16	0.581311	0.000271849	0.685194	0.000113732
CYP1B1	-0.333636	0.000272867	-0.291972	0.000122414
RREB1	0.427894	0.000285831	0.34808	0.0320001
CRY2	0.528214	0.000289866	0.657342	7.95683e-09
NPC1	0.439287	0.00031344	0.412741	0.000407222
TMEM64	-0.430105	0.000320659	-0.362263	0.00118094
GGT5	2.04312	0.000321278	2.05527	0.00145439
CTSD	0.550253	0.000324217	0.58682	5.65266e-05
DUSP4	0.444762	0.000326507	0.307513	0.0106489
GRB14	-0.838778	0.000335354	-0.828857	0.000125279
COBL	0.570098	0.000367479	0.638197	1.13999e-07
ARFGEF3	-0.380418	0.000381815	-0.366663	4.6177e-06
SMARCD2	0.323462	0.000384253	0.2753	0.00126182
DNAJC22	-0.477318	0.000400211	-0.418056	0.000144658
AKR1C2	0.490468	0.000413379	0.617201	1.95745e-07
NBPF8	0.550544	0.000429068	0.437737	0.0142556
AP1AR	-0.522464	0.000431782	-0.524219	0.000121752
IGF1R	0.347446	0.000445042	0.41473	6.99916e-07
TMPRSS13	-0.620892	0.000452882	-0.717105	2.98262e-06
CDH3	-0.365716	0.00046889	-0.480923	1.57725e-08
MFAP3L	-0.580699	0.000472376	-0.573795	0.00152619
ZZEF1	0.414394	0.000497199	0.332246	0.00145908
FBP1	-0.366441	0.00051466	-0.369002	0.000223096
CHD9	0.415304	0.000537287	0.291538	0.0306573
LINC02593	-0.776815	0.000544136	-0.730917	0.000223096
C16orf74	0.870134	0.000569277	0.806916	0.00103069
DIP2B	-0.357286	0.000569858	-0.258962	0.00774813
ZNF276	0.698972	0.00059633	0.633998	0.00478221
BCAT1	-0.65513	0.000640448	-0.635364	0.00156955
PNPLA2	0.571557	0.000645338	0.577473	0.000328383
SNTB2	0.436868	0.000656563	0.461534	6.6667e-05
TEX2	0.372933	0.000691074	0.250972	0.0497758
MTDH	0.332092	0.000701293	0.246149	0.00961232
CDKN1A	-0.360395	0.00075461	-0.26173	0.00837077
AIF1L	-0.359008	0.000769023	-0.322666	0.000454819
TMEM184B	0.545892	0.000802391	0.414094	0.003163
SEMA4B	0.585634	0.000815106	0.434497	0.0216654
SQLE	0.345016	0.000843048	0.344974	4.09399e-05
ENSG00000287051	-1.13921	0.00100139	-1.05986	0.0315545
ATP6V0A4	-0.793279	0.00113549	-0.918033	0.00071958
MANF	0.552641	0.00123774	0.606349	0.00012461
IGFBP5	-1.27479	0.00124067	-1.16324	4.64145e-18
ARL5B	0.432633	0.00125842	0.327786	0.0017875
BMP4	-0.878051	0.00126468	-0.909723	0.000666231
KIF13B	0.834173	0.00132034	0.701758	0.0315287
MXD1	0.581544	0.001338	0.506256	0.0282305
ATP11B	0.393407	0.00136975	0.260983	0.0875738
MORF4L2	0.31533	0.00138974	0.247432	0.00909313
AZIN1	0.312972	0.00139212	0.302469	0.00244428
ZNF367	0.43435	0.00148664	0.287164	0.209626
GORASP1	0.386414	0.00149572	0.281363	0.0429038
CRABP2	-0.353818	0.00150552	-0.321859	0.00387275
RPS6KB1	0.351521	0.00152771	0.387197	4.69424e-07
TMEM214	0.374116	0.00159607	0.232809	0.146142
TIMP2	-0.690774	0.00160328	-0.557565	0.0115776
SLC25A29	0.402826	0.00171017	0.310293	0.00726667
RNF213	-0.332398	0.00172598	-0.262027	0.0267937
MAPK9	-0.358838	0.0017963	-0.265941	0.0412766
TM2D2	0.484227	0.00180667	0.35459	0.0792378
BCAS3	-0.303977	0.00190024	-0.346897	6.24608e-06
SH3D21	0.682532	0.00191189	0.574075	0.0266014
ABAT	-0.388577	0.00192785	-0.326593	0.00485579
VTCN1	-1.29448	0.00193391	-1.23705	0.10365
TRPM3	7.12153	0.00198396	7.14328	0.00626739
ARCN1	0.295638	0.00198828	0.231843	0.00588031
AKAP1	0.329309	0.00202557	0.256061	0.0179555
PLAGL2	0.394936	0.00203266	0.330944	0.045356
CALM2	0.315145	0.00206767	0.431635	4.37689e-09
PDE8A	-0.428765	0.00209886	-0.473004	0.00142939
PTMS	-0.334562	0.00211579	-0.215601	0.0816321
SULF2	0.299379	0.00221835	0.290087	4.46975e-05
ZMIZ1	-0.353994	0.00222994	-0.246571	0.10911
PDIA4	0.360782	0.00241281	0.227053	0.0893875
KCTD15	-0.494397	0.00241424	-0.558153	0.000295953
ADGRG1	-0.377774	0.00245445	-0.423612	8.18513e-05
CD99L2	0.464935	0.00253188	0.453263	0.00693737
KCNC3	-0.53327	0.00261339	-0.405371	0.0894775
IQCN	-0.651305	0.00266142	-0.555598	0.00633385
APBB2	0.348371	0.00286336	0.447123	5.69897e-06
MMP13	-1.54609	0.00287994	-1.61584	0.012453
GAREM1	-0.664165	0.00288635	-0.542243	0.0311154
GLUL	0.34489	0.00291191	0.21424	0.111955
IGDCC3	-1.23369	0.00302318	-1.19997	0.00140986
JADE2	0.377395	0.00306971	0.37734	0.00140741
STON1	-1.41194	0.00318876	-1.29885	0.0194184
LDHA	0.294744	0.0032582	0.237956	0.00584047
LINC01588	1.115	0.00326288	1.20807	0.003163
PHF21A	-0.521984	0.00326775	-0.411653	0.164322
ZBTB2	-0.459805	0.00331146	-0.363695	0.00676341
FNBP1	-0.48188	0.00332375	-0.372364	0.0387443
CERS2	-0.30746	0.00339489	-0.233559	0.0313154
ZNF652-AS1	3.96536	0.00375743	4.08508	0.337752
SRGAP2B	0.566209	0.00376539	0.482383	0.0566048
GPAT4	0.424213	0.00378242	0.300489	0.0769354
ATF6	0.367734	0.00389469	0.40112	0.00040657
FAM83A	-0.698042	0.00407292	-0.634495	0.0251445
EIF4ENIF1	0.442762	0.00424751	0.527841	5.86816e-05
SFI1	0.540822	0.00428392	0.559689	0.000751239
MMS22L	0.386252	0.00432468	0.318536	0.0532165
PAPSS2	-0.500245	0.00432468	-0.40165	0.0196449
DNAJA2	0.329918	0.00441094	0.308589	0.00160223
SLC19A2	0.430948	0.0044125	0.350299	0.0541114
IGFBPL1	0.939416	0.0044125	0.872392	0.00318121
SOX13	0.355837	0.00443625	0.322622	0.0186655
DLC1	-1.08916	0.00454571	-1.00306	0.133305
PDP1	-0.5816	0.00461306	-0.456084	0.0184256
FBL	0.315246	0.00471692	0.318523	0.000395431
AGPAT3	0.332724	0.00473027	0.202486	0.196969
DNMT1	0.296347	0.00485588	0.208681	0.0393601
NRBP1	-0.288744	0.00491692	-0.312634	0.000132718
COPG1	0.296739	0.00493955	0.176098	0.214777
LINC02984	-0.757684	0.00508377	-0.735458	0.0478459
GPSM2	0.369998	0.00515034	0.330107	0.00116584
LPCAT3	0.596314	0.00515361	0.495535	0.115601
IQGAP1	0.305605	0.00518801	0.244166	0.0024911
NOL4L	-0.670081	0.00525965	-0.554751	0.0192042
S100A11	0.301041	0.00534964	0.405256	2.32437e-09
KCTD5	0.442404	0.005525	0.319453	0.0363804
H2AC6	-0.487062	0.00564357	-0.529338	0.00357001
ITGA3	-0.398545	0.00576415	-0.393605	0.00274839
SRI	-0.473543	0.00582903	-0.453856	0.00883247
HAT1	0.317125	0.00599264	0.183648	0.365451
LINC02021	-1.02984	0.00606746	-1.09838	0.0137252
MLPH	0.308071	0.00630358	0.280718	0.00276834
SH3TC1	0.912907	0.00655381	0.769228	0.175876
MAPRE2	0.619535	0.00666352	0.469873	0.128301
HSPA13	0.371295	0.00675507	0.332909	0.0154762
CS	0.273324	0.00676656	0.297846	0.000127512
SRGAP3	-0.992148	0.00681841	-1.12012	0.00952934
BLOC1S3	0.461291	0.00686587	0.379964	0.122904
EPHB3	-0.681662	0.00692813	-0.683335	0.00404841
PLEKHH2	-0.795808	0.00734688	-0.916507	0.000171031
MLEC	0.286545	0.0075178	0.21372	0.0363804
KIF23	0.311298	0.00756374	0.264198	0.00635712
FAM111B	0.39503	0.00759309	0.333074	0.0881614
FAM222A	0.875862	0.0077808	0.745474	0.0711168
MAPK1IP1L	0.305068	0.00787219	0.178041	0.254911
ARRDC1-AS1	0.71724	0.00810989	0.670218	0.00885162
MAP3K1	0.457232	0.00817733	0.401447	0.00359152
MYLIP	-0.408917	0.00817733	-0.368025	0.0255634
CALM1	-0.273225	0.00824063	-0.188024	0.0822496
SIAH2	0.433078	0.00837745	0.285337	0.367773
VLDLR	0.833489	0.00842881	0.724175	0.0990637
PYM1	0.390672	0.00852072	0.31914	0.0431045
MUC1	0.443747	0.00857937	0.298401	0.28543
ZBTB1	0.331872	0.00879625	0.253314	0.0999283
ATIC	-0.279664	0.00897398	-0.172165	0.173194
FAM126B	0.490552	0.0093253	0.454982	0.0363804
GATAD2A	0.34346	0.00933914	0.196682	0.495446
CIAO3	0.514374	0.00975665	0.439207	0.0585923
CYTH1	0.430516	0.00982362	0.476332	0.00210949
IER2	-0.533973	0.0102144	-0.45606	0.0192409
RASSF3	-0.360645	0.0102164	-0.260917	0.224591
CACUL1	0.349198	0.0103709	0.199445	0.317894
BUB3	0.283452	0.0103833	0.283501	0.00205102
PGM3	0.357291	0.0105406	0.215521	0.580961
FYB2	2.94698	0.0105566	2.84019	0.0599921
MASTL	0.363292	0.0106546	0.338515	0.0217451
PPHLN1	0.327784	0.0108078	0.325779	0.0165313
TRIM16	0.440647	0.010943	0.304441	0.30115
ARHGEF2	-0.391657	0.0111974	-0.30566	0.0432641
SEC23B	0.286483	0.0113063	0.146007	0.525733
PAPSS1	0.346498	0.0115548	0.278747	0.0412766
NANS	0.413427	0.0117152	0.434004	0.0028494
NDUFAF6	0.373251	0.0117153	0.379176	0.0050897
SAP30L-AS1	-0.684595	0.0118038	-0.5978	0.254911
DCLK1	-1.1252	0.0121017	-1.11919	0.0271306
MSH6	0.29063	0.0121678	0.213157	0.115427
B4GALT4	0.445788	0.0125121	0.357068	0.0689531
JARID2	-0.381152	0.0125588	-0.283323	0.0990637
NDC1	0.330858	0.0127115	0.306532	0.0343034
KCNK2	-0.697466	0.0132964	-0.62125	0.027516
HS6ST1	-0.477234	0.0135421	-0.61827	0.0042192
GRIK3	0.561522	0.013816	0.425195	0.259752
SSR2	0.278384	0.013816	0.19233	0.310895
FIGNL1	0.359426	0.0139047	0.346798	0.00616465
TMEM87B	-0.329675	0.0139312	-0.208993	0.458244
FNDC3A	0.331689	0.0140199	0.229067	0.218859
TMF1	0.356667	0.0140836	0.316508	0.0550973
LEO1	-0.28323	0.0142844	-0.150997	0.525521
GINM1	0.382443	0.0144072	0.362786	0.0534088
ARHGAP18	-0.545752	0.0145007	-0.411924	0.140362
CTSL	-0.338069	0.0145833	-0.30059	0.048479
CDKL5	-0.530963	0.014717	-0.640821	0.0125123
CAMK1D	-0.529093	0.0151465	-0.601835	0.00168073
SRGAP2C	0.462022	0.0152435	0.4408	0.121139
RPN1	0.269631	0.0152667	0.17372	0.19182
PLA2G4F	-0.890115	0.0153613	-0.862921	0.0755863
ACOXL	-1.04977	0.0153789	-1.05245	0.0441595
MESD	0.304535	0.0157375	0.207712	0.208926
GALM	-0.629707	0.0157375	-0.57228	0.036868
MSL1	-0.338968	0.0158667	-0.254588	0.0619943
ANXA9	-0.428818	0.0162845	-0.312207	0.254218
DHCR24	0.286145	0.0166334	0.141955	0.811816
RPRM	-0.718885	0.016727	-0.718431	0.00765978
PDGFB	-0.411369	0.0168168	-0.489156	0.00224691
EPHB4	0.291786	0.0168178	0.170566	0.535398
DST	-0.280871	0.0168887	-0.299765	0.00345601
SYNJ2	0.353908	0.0170921	0.272609	0.163219
SEMA3E	-0.57824	0.0171096	-0.455257	0.167728
CAD	0.314817	0.0172373	0.176605	0.588089
DOCK8	-0.55908	0.0173956	-0.577991	0.0595488
ENSG00000272264	2.46459	0.0175144	2.53799	0.0584196
NECTIN4	-0.463933	0.0182061	-0.343998	0.21197
TFAP2C	-0.355035	0.0192933	-0.304769	0.10146
UBR5	0.244134	0.0194659	0.231349	0.0101709
DENND3	0.776932	0.0195688	0.837969	0.00924883
TMPRSS2	-0.444452	0.0196726	-0.357727	0.0405686
POGLUT3	0.452762	0.0198184	0.485744	0.00707185
TRIM56	0.323749	0.020341	0.266753	0.0542347
TMEM165	0.364739	0.0207305	0.374895	0.00256071
MTF1	0.372685	0.0208911	0.331098	0.123058
FAM177A1	0.333475	0.0209146	0.422534	8.61431e-05
KPNA3	0.29658	0.0209646	0.293088	0.0110872
SLC25A36	-0.30185	0.0211067	-0.283135	0.0215538
USP25	-0.351558	0.0217419	-0.264607	0.19182
RHOBTB3	0.308472	0.0220241	0.221977	0.0814775
PLXDC2	-0.296916	0.0220403	-0.230781	0.118206
HSDL2	0.347481	0.0220671	0.405468	0.003163
CAB39L	-0.575726	0.0224893	-0.533455	0.00241491
SHCBP1	0.349348	0.0228137	0.398355	0.00227695
ANKRD28	0.275282	0.0229732	0.218095	0.150952
LIMA1	0.462833	0.0237372	0.596418	6.28115e-05
TACC2	0.361529	0.0242597	0.404703	0.00327468
LINC00869	-0.770562	0.0244087	-0.832383	0.00700226
REEP5	-0.252761	0.0248492	-0.2311	0.0295601
MTFP1	1.79298	0.0252354	1.75471	0.0692753
GOLPH3	0.277183	0.0252886	0.234959	0.0505259
KLF7	0.662386	0.0252889	0.675873	0.0431642
NUDCD1	0.310072	0.0255457	0.170743	0.689312
HELZ	0.308785	0.0262877	0.301509	0.00272794
UBE2QL1	-0.85882	0.0264386	-0.887164	0.0591171
MAN2A1	-0.308499	0.0264964	-0.180968	0.55129
C2orf27A	0.614339	0.0265077	0.526846	0.128124
ACP6	-0.389411	0.0268541	-0.271024	0.338697
DYRK2	-0.36093	0.0269372	-0.274831	0.15869
P4HB	0.248969	0.0270377	0.105413	0.972034
CDKN2B	-0.700094	0.0270377	-0.709739	0.0534552
CLCN4	0.917072	0.0273872	0.801687	0.102618
S1PR3	-0.34444	0.0274685	-0.219188	0.488263
RAPGEF1	-0.318529	0.0277336	-0.468672	4.86079e-05
IL17REL	-1.00727	0.0277336	-0.93226	0.0655251
USP6NL	0.374972	0.0285242	0.314459	0.0246204
SLC25A43	-0.351973	0.0299699	-0.215989	0.556292
MIR3936HG	1.00221	0.0302361	0.954409	0.120392
GRB2	0.254208	0.0306578	0.131903	0.591693
CACNA1D	-0.369182	0.030833	-0.344962	0.0865277
MCM4	0.233018	0.0312695	0.122021	0.526831
RRM2B	0.302479	0.0315664	0.32664	0.00130689
ARHGEF12	-0.250417	0.031734	-0.165362	0.256504
PARP1	0.246756	0.0318658	0.174158	0.161882
H19	1.2449	0.0326474	1.19898	0.043089
PHKA1	0.354157	0.032748	0.417067	0.00619622
ATXN1	-0.436823	0.032748	-0.336458	0.06499
SPCS3	0.280839	0.0327815	0.321869	0.00241491
RCOR1	0.280079	0.032913	0.29494	0.00454706
TMEM39A	0.440621	0.0331904	0.399878	0.0673184
BRCA1	0.318142	0.03349	0.278455	0.0918454
ETF1	0.247281	0.033887	0.199413	0.0720055
TNFRSF10A	0.519225	0.0342856	0.382254	0.461849
TMED5	0.341601	0.0351835	0.367561	0.0223095
ZNF24	-0.251213	0.0353889	-0.15563	0.400647
BZW2	-0.257891	0.0356458	-0.134635	0.713668
DDX21	0.233034	0.0364634	0.109903	0.791459
PLS3	-0.275283	0.0365346	-0.142896	0.749359
SUSD4	-0.667107	0.0373665	-0.733332	0.0187703
MYO9B	0.365165	0.0375928	0.215714	0.514186
LYPD3	-0.37194	0.0379822	-0.456083	0.00763569
CYP1B1-AS1	0.784856	0.0384494	0.646268	0.404277
IFT122	0.349772	0.0389144	0.220385	0.50231
TP53I11	-0.283835	0.0389267	-0.1874	0.657516
FOXI1	-1.2593	0.0389441	-1.38516	0.0185914
ZHX3	0.291076	0.0389441	0.201588	0.199078
LRRFIP2	0.319041	0.0391038	0.226969	0.312731
PMAIP1	1.15251	0.039269	1.04642	0.374296
FRAS1	0.309137	0.0400211	0.40708	0.00199291
MUC3A	-1.01441	0.0401533	-0.932972	0.173171
OAT	-0.311436	0.0401818	-0.281423	0.0796541
FRMD4A	-0.377567	0.0406671	-0.287821	0.28607
INPP4A	-0.353107	0.0412136	-0.378253	0.0150686
ABRACL	0.339612	0.0412233	0.196242	0.802058
BAK1	-0.394169	0.0412412	-0.543016	0.00025467
CREB3L4	-0.27048	0.0415034	-0.297844	0.0101822
LINC00648	-0.468864	0.0417424	-0.356194	0.424291
NACC2	-0.346556	0.0421759	-0.243988	0.512919
CRACR2A	0.646856	0.0433176	0.668707	0.124558
KAZALD1	-0.470916	0.0435063	-0.401831	0.218378
EFNB2	-1.10135	0.0439869	-1.03338	0.161796
CAST	0.312658	0.0447962	0.172045	0.710772
CSTA	-0.73269	0.0448402	-0.693482	0.158921
SLC12A5	-0.644243	0.0451102	-0.715236	0.0320001
ANXA6	-0.303767	0.045903	-0.424217	7.91784e-06
ENSG00000234967	0.660245	0.0459621	0.566127	0.2158
HBEGF	1.17158	0.0463116	1.15333	0.330008
STK40	0.368168	0.0465046	0.22872	0.781852
SCAI	-0.450475	0.0477741	-0.361685	0.187186
OSBP	0.282893	0.0484931	0.257379	0.154333
TMTC4	-0.453029	0.0487152	-0.329285	0.479707
USP28	0.359573	0.0487612	0.376624	0.0463327
CPD	0.35226	0.0487612	0.469805	0.00139365
KIAA0040	0.452454	0.0488202	0.330095	0.488263
CUL4B	-0.285	0.0488202	-0.167455	0.562468
