## Supplementary Doc 3 for "Methylation mimic mutations of progesterone receptor AF1 impair gene-specific regulation through stabilized chromatin interactions"

### Sheet: Ligand independent pval<0.01
gene_name	log2FoldChange	pvalue	padj
PGR	-4.95383	5.55668e-260	1.76691e-255
CLEC3A	1.13078	5.66139e-13	9.00105e-09
ASS1	-0.532817	1.48408e-08	0.000132321
PAPSS2	0.682202	1.66452e-08	0.000132321
KRT17	-0.975512	3.37102e-07	0.00214384
ALDH3B2	-0.437253	5.15673e-06	0.0273289
EPHA3	1.01286	7.36617e-06	0.029475
LXN	0.46401	7.41556e-06	0.029475
SLC9A7	0.422059	8.65689e-06	0.0305857
ST3GAL1	0.366027	3.7512e-05	0.119281
HSPB1	-0.490949	5.3034e-05	0.153307
EFHD1	-0.388882	6.21138e-05	0.163385
RIPOR3	-0.564817	6.67968e-05	0.163385
BCL3	-0.414667	7.69525e-05	0.174781
CRIP2	-0.591853	9.46321e-05	0.200607
UGDH	0.408111	0.000101868	0.20245
SH3BGRL	0.340773	0.000110286	0.206287
ENSG00000286208	0.718686	0.000123838	0.218766
DOCK10	0.662832	0.000134744	0.225505
ENSG00000279483	0.569628	0.000151654	0.241115
SLC39A6	0.315659	0.000188477	0.278448
CEACAM5	0.905684	0.000192649	0.278448
ATP7B	-0.439008	0.000241305	0.302605
ANKRD36C	0.976198	0.000251509	0.302605
ENSG00000289332	0.723157	0.000254734	0.302605
NUPR1	-0.884356	0.000257411	0.302605
IGFBP2	-0.547385	0.000268499	0.302605
GULP1	0.569478	0.000273571	0.302605
L1CAM	-0.417683	0.000275978	0.302605
COL5A1	-0.523475	0.000303685	0.312172
PTMS	-0.316393	0.000307542	0.312172
SLC2A4RG	-0.563866	0.000314155	0.312172
FGFR4	-0.606168	0.000329139	0.317151
LGALS1	-0.493295	0.000388874	0.343763
BCL7C	-0.632002	0.000411783	0.343763
PCDH10	0.442171	0.000414269	0.343763
OBSL1	-0.438933	0.000415788	0.343763
ENPP1	0.355951	0.000427517	0.343763
MYOZ1	-6.79047	0.000429943	0.343763
ABAT	0.328906	0.000432434	0.343763
NDUFB7	-0.805069	0.000451328	0.350033
TNIK	0.862989	0.000525357	0.394035
HMCN1	1.02804	0.000532849	0.394035
PRICKLE2	0.476384	0.000580475	0.419499
ALDH1A3	0.507741	0.000720969	0.509453
COL12A1	-0.414481	0.000785757	0.536844
SPATA13	0.337613	0.000801496	0.536844
TCF3	-0.419764	0.000810382	0.536844
IFITM3	-0.396806	0.000851042	0.552274
TSPEAR-AS2	-2.33624	0.000978335	0.613131
GRK6	-0.537061	0.000983385	0.613131
FLNA	-0.357482	0.00107166	0.649109
RPL28	-0.360394	0.00108192	0.649109
PSAT1	1.39546	0.00113824	0.670256
HECTD2	0.493597	0.00131707	0.749015
GRN	-0.315201	0.0013191	0.749015
CYP1B1	0.251793	0.00134479	0.74964
SMTN	-0.416772	0.00138157	0.74964
STRN4	-0.425617	0.00145502	0.74964
VPS51	-0.576275	0.00149353	0.74964
CSNK1G2	-0.558709	0.00149992	0.74964
TTLL12	-0.439868	0.00152263	0.74964
KRT81	-0.423962	0.00153105	0.74964
PPDPF	-0.400468	0.00154094	0.74964
DLX1	-0.472161	0.00154296	0.74964
NFIA	-0.535409	0.00155595	0.74964
DAB2IP	-0.422783	0.00159514	0.75705
SLC4A10	0.644242	0.00171729	0.803036
SGCG	-0.42024	0.00176883	0.815148
DPP7	-0.540519	0.00181468	0.8193
HS6ST3	0.469276	0.00182937	0.8193
IBTK	0.31111	0.00214568	0.916811
PURPL	0.607852	0.00214641	0.916811
ULK3	-0.382175	0.00215079	0.916811
BOLA1	-0.565749	0.00220093	0.916811
TNS2	-0.441606	0.00221933	0.916811
CD68	-6.31662	0.00222009	0.916811
SLC25A39	-0.399706	0.00227111	0.917556
NOP53	-0.357924	0.00232764	0.917556
BTBD2	-0.506431	0.00234193	0.917556
WNT6	-6.30989	0.00236408	0.917556
NUCB1	-0.353616	0.00236617	0.917556
CAPN15	-0.652922	0.00244436	0.936454
BMPR1B	0.39834	0.00248554	0.940894
HMG20B	-0.380096	0.00258	0.965163
XRCC3	-0.736878	0.00261855	0.968192
CHRD	-0.622033	0.0026662	0.970478
GASK1B	0.532217	0.00269984	0.970478
RPL13A	-0.262134	0.00271629	0.970478
DLX2	-1.1986	0.00287012	0.999996
INPP5J	-0.560459	0.00292719	0.999996
RECQL4	-0.521172	0.00308668	0.999996
KCNQ1OT1	0.498227	0.00312267	0.999996
TKFC	-0.46522	0.00318454	0.999996
ENSG00000272622	0.431847	0.00328159	0.999996
CAPN2	0.360143	0.00346521	0.999996
RPS2	-0.320277	0.00347553	0.999996
TTYH3	-0.4201	0.00349823	0.999996
GOLGA4	0.247086	0.00350635	0.999996
SLC12A2	0.259506	0.00352742	0.999996
SRRT	-0.270082	0.00359298	0.999996
HELZ2	-0.601876	0.00365462	0.999996
EIF5A2	0.561916	0.00375914	0.999996
JDP2	-0.420037	0.00387215	0.999996
PIEZO1	-0.347687	0.00390783	0.999996
HINT1	-0.277706	0.00391756	0.999996
ULK1	-0.380907	0.00397467	0.999996
CARM1	-0.339378	0.00398168	0.999996
FER1L4	0.594509	0.00400141	0.999996
COBLL1	0.325866	0.00401481	0.999996
SYTL2	0.278498	0.00407786	0.999996
HIGD2A	-0.466155	0.00413891	0.999996
FTH1	-0.405673	0.00416053	0.999996
FUT8	0.252811	0.00416718	0.999996
MAOA	0.903986	0.00420464	0.999996
TP53INP2	0.591613	0.00421406	0.999996
RALGAPA2	0.321567	0.00422032	0.999996
AHR	0.493827	0.00422957	0.999996
SNRPB	-0.423598	0.00427586	0.999996
NME4	-0.295617	0.00429318	0.999996
WNT7B	-0.378628	0.00430994	0.999996
TLE2	-0.461795	0.00438921	0.999996
TACC1	-0.26177	0.0044207	0.999996
MACROD1	-0.599573	0.0044223	0.999996
SLC4A2	-0.41689	0.00443939	0.999996
RNH1	-0.481782	0.00449045	0.999996
SEMA3C	0.225666	0.00458191	0.999996
ENSG00000260337	1.36154	0.00465908	0.999996
GIGYF1	-0.321918	0.00468382	0.999996
LINC01750	0.926533	0.00477996	0.999996
UNC5C	0.48929	0.00481258	0.999996
RHOT2	-0.398779	0.00484818	0.999996
MYCBP2	0.282951	0.00494041	0.999996
PDXK	-0.283591	0.00504823	0.999996
H1-10	-0.67085	0.00510137	0.999996
LINC02269	3.28716	0.00512634	0.999996
GADD45B	-0.505823	0.00513024	0.999996
TRIP6	-0.4692	0.0051486	0.999996
CYP1A1	0.307054	0.00523656	0.999996
SORBS3	-0.43956	0.00524301	0.999996
BAHCC1	-0.531727	0.00532482	0.999996
MYOF	0.242942	0.00533645	0.999996
FLG2	1.84368	0.00533725	0.999996
TMEM104	-0.610694	0.00534781	0.999996
NFIX	-0.816464	0.00539229	0.999996
SBF1	-0.476301	0.0053975	0.999996
ODAM	-1.30034	0.00541799	0.999996
SMIM35	6.0506	0.0054524	0.999996
ARHGDIA	-0.411848	0.0055345	0.999996
RBM42	-0.44673	0.00564236	0.999996
FAM189B	-0.49483	0.00579309	0.999996
COPE	-0.53052	0.00583809	0.999996
IDH1	0.246474	0.0058853	0.999996
CRTC1	-0.555489	0.00594059	0.999996
POLR2L	-0.385055	0.00594135	0.999996
TARBP2	-0.372048	0.00605526	0.999996
ISG15	-1.36862	0.00611933	0.999996
TADA3	-0.315109	0.00612355	0.999996
PSLNR	-5.99636	0.00621676	0.999996
PGAP6	-0.391514	0.00622927	0.999996
SERF2	-0.356782	0.00639398	0.999996
ENSG00000272040	-3.51125	0.00664893	0.999996
TAGLN	-0.546608	0.00670297	0.999996
KRT8P3	-0.859547	0.00670995	0.999996
C8orf82	-0.458201	0.00682617	0.999996
HDAC6	-0.330112	0.00688171	0.999996
DBN1	-0.308943	0.00690574	0.999996
BRF1	-0.43551	0.0070187	0.999996
VPS28	-0.400681	0.00703626	0.999996
FCGR1A	1.5498	0.00706427	0.999996
BCAM	-0.271718	0.00711294	0.999996
MTCO2P12	-1.27458	0.00711656	0.999996
SLC6A14	0.305021	0.00714282	0.999996
PLXNA1	-0.334583	0.00717345	0.999996
LYPLA2	-0.390801	0.00719539	0.999996
CAPN8	0.655195	0.00723074	0.999996
RPS19	-0.306547	0.00724316	0.999996
CENPX	-0.416622	0.00725359	0.999996
PTPN22	1.03582	0.00737914	0.999996
ARMC5	-0.70731	0.00737997	0.999996
DDAH2	-0.476434	0.00741718	0.999996
LMO7	0.341835	0.00748423	0.999996
POTEKP	0.41823	0.00748612	0.999996
ENSG00000289048	0.43925	0.00770363	0.999996
ENSG00000226043	5.98426	0.0077132	0.999996
RAB31	0.389277	0.00778699	0.999996
ZNF460	0.810004	0.00782549	0.999996
PCDH7	0.352053	0.00790846	0.999996
GPX4	-0.293583	0.00791715	0.999996
AGR2	0.386945	0.00804684	0.999996
KRBOX5	0.270229	0.00805165	0.999996
C1orf21	0.410962	0.00806778	0.999996
TSPO	-0.708972	0.0080912	0.999996
ENSG00000259632	5.92868	0.00810149	0.999996
RYKP1	5.92868	0.00810149	0.999996
NAB2	-0.332673	0.00813069	0.999996
JUP	-0.262681	0.00818082	0.999996
TP53INP1	0.306069	0.00820105	0.999996
C1orf35	-0.557374	0.00825244	0.999996
RN7SL239P	4.24792	0.00827045	0.999996
VCAN	-0.30934	0.00827734	0.999996
SPTSSB	0.238272	0.00831266	0.999996
UQCRQ	-0.341217	0.00843842	0.999996
NAA38	-0.537667	0.00853925	0.999996
ENSG00000288802	5.93054	0.00854674	0.999996
SPINDOC	-0.396825	0.00862501	0.999996
RPL35	-0.285674	0.00863099	0.999996
TMEM64	0.245194	0.00871745	0.999996
ENSG00000231329	5.92127	0.00874051	0.999996
BCAT2	-0.414021	0.00874633	0.999996
NDUFS8	-0.479432	0.00880477	0.999996
ECI1	-0.48517	0.00880793	0.999996
RPS3AP47	-5.87462	0.00884695	0.999996
ENSG00000289579	-5.87462	0.00884695	0.999996
ESPN	-0.507272	0.00885013	0.999996
HOXC11	-0.48717	0.00893707	0.999996
SF3A2	-0.505071	0.00893761	0.999996
HDHD5	-0.371447	0.0089744	0.999996
RPS15	-0.366761	0.00899523	0.999996
DIO2	0.520126	0.009032	0.999996
OAS2	-1.30365	0.00904475	0.999996
EPN1	-0.352842	0.00916149	0.999996
LONP1	-0.393717	0.00930528	0.999996
SCIN	-0.394228	0.00940073	0.999996
RPL18	-0.289173	0.00940937	0.999996
GPER1	-0.484629	0.00942081	0.999996
ALDOA	-0.579093	0.00943121	0.999996
CDCA4	-0.429199	0.0095387	0.999996
RN7SL648P	5.86025	0.00964501	0.999996
MGAT4A	0.257886	0.00984306	0.999996
CASK	0.259608	0.009848	0.999996
ENSG00000241860	1.75471	0.00994679	0.999996
